# A honey bee-associated virus remains infectious and quantifiable in postmortem hosts

**DOI:** 10.1101/2024.08.08.607215

**Authors:** Alexandria N. Payne, Vincent Prayugo, Adam G. Dolezal

**Author notes:** Author to whom correspondence should be addressed: Alexandria N. Payne.

## Abstract

Corpse-mediated transmission is a potentially viable route through which naïve hosts can become infected, but its likelihood for honey bee-associated viruses is largely unknown. While these viruses can be easily detected in deceased bees, it remains unclear if they stay infectious within postmortem hosts or if enough viral RNA degradation—and subsequently virus inactivation—occurs post-host death to render these viruses inviable. This knowledge gap has important implications for how researchers perform honey bee virus studies and for our general understanding of honey bee virus transmission. To better understand the resiliency of honey bee-associated viruses within deceased hosts, we first tested the hypothesis that postmortem specimens, stored in colony-normal temperature and humidity conditions, can be reliably used to quantify virus abundance. To determine this, we experimentally-infected adult honey bees with Israeli acute paralysis virus (IAPV) and then measured the virus levels of individuals sampled live or at different postmortem timepoints (4–, 12–, 24–, and 48–hours post-death) using RT-qPCR and a standard curve absolute quantification method. We found no significant differences based on when bees were sampled, indicating that postmortem honey bees are statistically comparable to using live-sampled bees and can be reliably used to quantify absolute IAPV abundance. We then performed a follow-up experiment that determined whether or not the IAPV detected in postmortem bees remained infectious over time. We found that IAPV extracted from postmortem bees remained highly infectious for at least 48–hours post-death, indicating that any viral RNA degradation that may have occurred during the postmortem interval did not adversely affect IAPV’s overall infectivity. The results from this study suggest that IAPV is more resilient to degradation than previously assumed, support the use of postmortem bees for downstream IAPV analyses, and indicate that postmortem hosts can act as sources of IAPV infection for susceptible individuals.
