## Supplemental Tables 1-3 for "A honey bee-associated virus remains infectious and quantifiable in postmortem hosts"

### Sheet: Table S1
Table S1: All pairwise comparisons of quantified IAPV abundance between treatment groups for the virus abundance experiment using post-hoc Steel-Dwass tests.
Level1	/Level2	Z	Lower CI	Upper CI	Prob>ChiSq	Indication of sig.
IAPV 0 hpd	HKV 0 hpd	3.74	4.18	4.9	0.007	*
IAPV 0 hpd	HKV 4 hpd	3.74	2.38	4.84	0.007	*
IAPV 0 hpd	HKV 12 hpd	3.74	4.14	4.83	0.007	*
IAPV 0 hpd	HKV 24 hpd	3.74	3.47	4.8	0.007	*
IAPV 0 hpd	HKV 48 hpd	3.74	4.05	4.74	0.007	*
IAPV 4 hpd	HKV 0 hpd	3.74	4.07	4.78	0.007	*
IAPV 4 hpd	HKV 4 hpd	3.74	2.27	4.76	0.007	*
IAPV 4 hpd	HKV 12 hpd	3.74	4.1	4.73	0.007	*
IAPV 4 hpd	HKV 24 hpd	3.74	3.35	4.69	0.007	*
IAPV 4 hpd	HKV 48 hpd	3.74	4	4.65	0.007	*
IAPV 12 hpd	HKV 0 hpd	3.74	4.09	4.79	0.007	*
IAPV 12 hpd	HKV 4 hpd	3.74	2.29	4.73	0.007	*
IAPV 12 hpd	HKV 12 hpd	3.74	4.15	4.73	0.007	*
IAPV 12 hpd	HKV 24 hpd	3.74	3.37	4.68	0.007	*
IAPV 12 hpd	HKV 48 hpd	3.74	4.07	4.64	0.007	*
IAPV 24 hpd	HKV 0 hpd	3.74	4.09	4.85	0.007	*
IAPV 24 hpd	HKV 4 hpd	3.74	2.29	4.79	0.007	*
IAPV 24 hpd	HKV 12 hpd	3.74	4.19	4.78	0.007	*
IAPV 24 hpd	HKV 24 hpd	3.74	3.37	4.74	0.007	*
IAPV 24 hpd	HKV 48 hpd	3.74	4.08	4.66	0.007	*
IAPV 48 hpd	HKV 0 hpd	3.63	3.24	4.92	0.0105	*
IAPV 48 hpd	HKV 4 hpd	3.63	2.17	4.89	0.0105	*
IAPV 48 hpd	HKV 12 hpd	3.63	3.16	4.86	0.0105	*
IAPV 48 hpd	HKV 24 hpd	3.63	3.06	4.83	0.0105	*
IAPV 48 hpd	HKV 48 hpd	3.63	3.02	4.78	0.0105	*
HKV 48 hpd	HKV 0 hpd	2.91	-0.33	0.39	0.1026
HKV 24 hpd	HKV 0 hpd	2.53	-0.38	1.27	0.251
HKV 48 hpd	HKV 4 hpd	2.23	-2.13	0.32	0.4359
HKV 12 hpd	HKV 0 hpd	1.78	-0.43	0.3	0.7503
HKV 48 hpd	HKV 12 hpd	1.63	-0.12	0.31	0.8361
HKV 24 hpd	HKV 4 hpd	1.4	-2.18	1.21	0.9281
HKV 4 hpd	HKV 0 hpd	0.94	-0.5	2.36	0.995
HKV 24 hpd	HKV 12 hpd	0.94	-0.19	1.15	0.995
HKV 12 hpd	HKV 4 hpd	0.64	-2.23	0.23	0.9998
HKV 48 hpd	HKV 24 hpd	0.64	-1.04	0.29	0.9998
IAPV 12 hpd	IAPV 4 hpd	0.11	-0.35	0.4	1
IAPV 48 hpd	IAPV 24 hpd	0.04	-1.39	0.5	1
IAPV 24 hpd	IAPV 4 hpd	0.04	-0.36	0.43	1
IAPV 48 hpd	IAPV 4 hpd	0	-1.35	0.57	1
IAPV 24 hpd	IAPV 12 hpd	-0.04	-0.33	0.4	1
IAPV 48 hpd	IAPV 12 hpd	-0.04	-1.36	0.48	1
IAPV 48 hpd	IAPV 0 hpd	-0.78	-1.5	0.42	0.9989
IAPV 12 hpd	IAPV 0 hpd	-1.47	-0.48	0.35	0.9026
IAPV 4 hpd	IAPV 0 hpd	-1.55	-0.52	0.33	0.8719
IAPV 24 hpd	IAPV 0 hpd	-1.55	-0.43	0.32	0.8719

### Sheet: Table S2
Table S2: Ct values and IAPV quantity of each individual bee after completion of RT-qPCR for the virus abundance experiment.
Sample ID
Virus treatment	Sampling timepoint (hours post-death)	Ct Mean	Quantity Mean	Log Quantity Mean
HKV	0 hpd	31.38	53.17	1.73
HKV	0 hpd	31.18	61.44	1.79
HKV	0 hpd	29.16	223.31	2.35
HKV	0 hpd	31.14	60.93	1.78
HKV	0 hpd	31.37	53.27	1.73
HKV	0 hpd	31.23	61.8	1.79
HKV	0 hpd	30.98	68.26	1.83
HKV	0 hpd	31.66	44.19	1.65
HKV	0 hpd	31.32	56.47	1.75
HKV	0 hpd	31.21	59.33	1.77
HKV	4 hpd	22.82	14099.1	4.15
HKV	4 hpd	30.91	70.96	1.85
HKV	4 hpd	30.63	85.21	1.93
HKV	4 hpd	31.18	60.06	1.78
HKV	4 hpd	30.63	85.34	1.93
HKV	4 hpd	31.31	54.9	1.74
HKV	4 hpd	31.26	56.64	1.75
HKV	4 hpd	31.33	54.2	1.73
HKV	4 hpd	31.1	63	1.8
HKV	4 hpd	31.26	56.33	1.75
HKV	12 hpd	30.53	91.33	1.96
HKV	12 hpd	30.67	83.13	1.92
HKV	12 hpd	30.15	120.87	2.08
HKV	12 hpd	31.32	54.43	1.74
HKV	12 hpd	30.99	67.72	1.83
HKV	12 hpd	30.69	82.15	1.91
HKV	12 hpd	31.5	51.56	1.71
HKV	12 hpd	31.12	63.11	1.8
HKV	12 hpd	30.89	72.21	1.86
HKV	12 hpd	30.86	73.33	1.87
HKV	24 hpd	30.8	76.33	1.88
HKV	24 hpd	30.55	93.07	1.97
HKV	24 hpd	31.34	53.53	1.73
HKV	24 hpd	27.17	1156.82	3.06
HKV	24 hpd	30.78	77.38	1.89
HKV	24 hpd	30.91	70.89	1.85
HKV	24 hpd	30.32	104.38	2.02
HKV	24 hpd	30.5	92.69	1.97
HKV	24 hpd	31.11	63.58	1.8
HKV	24 hpd	30.75	79.7	1.9
HKV	48 hpd	30.87	74.79	1.87
HKV	48 hpd	30.59	87.26	1.94
HKV	48 hpd	30.37	100.78	2
HKV	48 hpd	30.27	108.43	2.04
HKV	48 hpd	30.9	73.31	1.87
HKV	48 hpd	30.32	105.39	2.02
HKV	48 hpd	30.92	70.72	1.85
HKV	48 hpd	31.09	63.13	1.8
HKV	48 hpd	29.79	147.34	2.17
HKV	48 hpd	30.23	110.84	2.04
IAPV	0 hpd	16.32	989123	6
IAPV	0 hpd	14.98	2790200	6.45
IAPV	0 hpd	15.42	2124014	6.33
IAPV	0 hpd	14.54	3.35036e+06	6.53
IAPV	0 hpd	15.65	1.63189e+06	6.21
IAPV	0 hpd	14.57	3110962	6.49
IAPV	0 hpd	14.32	3638598	6.56
IAPV	0 hpd	14.29	3.71033e+06	6.57
IAPV	0 hpd	14.07	4743112	6.68
IAPV	0 hpd	14.42	3420946	6.53
IAPV	4 hpd	16.29	1.00598e+06	6
IAPV	4 hpd	14.84	2.59821e+06	6.41
IAPV	4 hpd	15.16	2.10958e+06	6.32
IAPV	4 hpd	15.4	1.96341e+06	6.29
IAPV	4 hpd	15.76	1.43348e+06	6.16
IAPV	4 hpd	14.67	2.8979e+06	6.46
IAPV	4 hpd	14.36	3542528	6.55
IAPV	4 hpd	14.99	2.3835e+06	6.38
IAPV	4 hpd	14.54	3160887	6.5
IAPV	4 hpd	16.23	1.14187e+06	6.06
IAPV	12 hpd	14.82	2.90803e+06	6.46
IAPV	12 hpd	14.32	3.6418e+06	6.56
IAPV	12 hpd	14.94	2425033	6.38
IAPV	12 hpd	14.75	2.76505e+06	6.44
IAPV	12 hpd	15.46	1.73118e+06	6.24
IAPV	12 hpd	15.78	1.41897e+06	6.15
IAPV	12 hpd	15.42	1.82073e+06	6.26
IAPV	12 hpd	15.14	2.21496e+06	6.35
IAPV	12 hpd	14.76	2731623	6.44
IAPV	12 hpd	16.25	1.02763e+06	6.01
IAPV	24 hpd	14.77	2.72683e+06	6.44
IAPV	24 hpd	15.24	1.99484e+06	6.3
IAPV	24 hpd	15.95	1.27548e+06	6.11
IAPV	24 hpd	15.78	1429756	6.16
IAPV	24 hpd	15.8	1.40641e+06	6.15
IAPV	24 hpd	14.04	4.39234e+06	6.64
IAPV	24 hpd	14.68	2918552	6.47
IAPV	24 hpd	14.58	3.09144e+06	6.49
IAPV	24 hpd	14.89	2.57292e+06	6.41
IAPV	24 hpd	15.84	1.36671e+06	6.14
IAPV	48 hpd	14.3	3.72413e+06	6.57
IAPV	48 hpd	15.31	1.9312e+06	6.29
IAPV	48 hpd	17.05	614190	5.79
IAPV	48 hpd	15.14	2131131	6.33
IAPV	48 hpd	19.74	105822	5.02
IAPV	48 hpd	14.07	4308896	6.63
IAPV	48 hpd	14.04	4.40598e+06	6.64
IAPV	48 hpd	15.19	2.0624e+06	6.31
IAPV	48 hpd	N/A	N/A	NA
IAPV	48 hpd	15.7	1.48513e+06	6.17

### Sheet: Table S3
Table S3: All pairwise comparisons determining significance in survivorship between treatments in the virus infectivity experiment. Significance (Prob>ChiSq) was determined using mixed effect Cox proportional hazard models followed by Benjamini-Hochberg corrections (BHcor). Asterisks denote significant Level 1/Level 2 pairwise comparisons.
Level 1	/Level 2	Hazard Ratio	Lower CI	Upper CI	Prob>ChiSq	BHcor	Indication of sig.
Source HKV inocula	HKV 24h	3	0.16	437.76	0.52	0.5417
Source HKV inocula	HKV 48h	3	0.16	437.76	0.52	0.5417
Source HKV inocula	Source IAPV inocula	21	2.71	2700.73	11.18	0.0014	*
Source HKV inocula	IAPV 24h	21.1	2.68	2721.56	10.87	0.0015	*
Source HKV inocula	IAPV 48h	21	2.71	2700.73	11.18	0.0014	*
HKV 24h	HKV 48h	1.1	0.09	12.99	0.002	1
HKV 24h	Source IAPV inocula	21	2.71	2700.73	11.18	0.0014	*
HKV 24h	IAPV 24h	21	2.71	2700.73	11.18	0.0014	*
HKV 24h	IAPV 48h	21	2.71	2700.73	11.18	0.0014	*
HKV 48h	Source IAPV inocula	7	1.65	64.86	7.59	0.008	*
HKV 48h	IAPV 24h	21	2.71	2700.73	11.18	0.0014	*
HKV 48h	IAPV 48h	21	2.71	2700.73	11.18	0.0014	*
Source IAPV inocula	IAPV 24h	21	2.71	2700.73	11.18	0.0014	*
Source IAPV inocula	IAPV 48h	21	2.71	2700.73	11.18	0.0014	*
IAPV 24h	IAPV 48h	1	0.42	2.38	0	1
